# Subpopulations of soluble, misfolded proteins commonly bypass chaperones: How it happens at the molecular level

**DOI:** 10.1101/2021.08.18.456736

**Authors:** Ritaban Halder, Daniel A. Nissley, Ian Sitarik, Edward P. O’Brien

## Abstract

Subpopulations of soluble, misfolded proteins can bypass chaperones within cells. The scope of this phenomenon and the lifetimes of these states have not been experimentally quantified, and how such misfolding happens at the molecular level is poorly understood. We address the first issue through a meta-analysis of the experimental literature. We find that in all quantitative protein refolding-function studies, there is always a subpopulation of soluble but misfolded and less-functional protein that does not fold in the presence of one or more chaperones. This subpopulation ranges from 8% to 50% of the soluble protein molecules in solution. Fitting the experimental time traces to a kinetic model, we find these chaperone-bypassing misfolded states take months or longer to fold and function in the presence of different chaperones. We next addressed how, at the molecular level, some misfolded proteins can evade chaperones by simulating six different proteins interacting with *E. coli*’s GroEL and HtpG chaperones when those proteins are in folded, unfolded, or long-lived, soluble, misfolded states. We observe that both chaperones strongly bind the unfolded state and weakly bind the folded and misfolded states to a similar degree. Thus, these chaperones cannot distinguish between the folded and long-lived misfolded states of these proteins. A structural analysis reveals the misfolded states are highly similar to the native state – having a similar size, amount of exposed hydrophobic surface area, and level of tertiary structure formation. These results demonstrate that *in vitro* it is common for appreciable subpopulations of proteins to remain misfolded, soluble, and evade the refolding action of chaperones for very long times. Further, these results suggest that this happens because these misfolded subpopulations are near-native and therefore interact with chaperones to a similar extent as properly folded proteins. More broadly, these results indicate a mechanism in which long-time scale changes in protein structure and function can persist in cells because some protein’s non-native states can bypass components of the proteostasis machinery.

**TEASER:** Near-native, misfolded protein conformations explain why some soluble proteins fail to refold in the presence of chaperones.
