## Supplementary File 1 for "Subpopulations of soluble, misfolded proteins commonly bypass chaperones: How it happens at the molecular level"

### Sheet: Sheet1
Reference				Chaperone studied		Protein Name	Organism the protein is from	What is plotted in the paper?			Final folded fraction			Last time point			Has it plateaued?		How was the zero time-point population prepared?					Was the time course measured for the soluble fraction only?									How was normalization performed?								Additional Notes		Relevant Figure from paper				Was Size-exclusion chromatography performed?
1. Cell;vol 107;235-236;2001;Horwich etal				GroEL		Aconitase	E.coli	% of protein activity recovered vs time				0.46		30 min		30 min	Yes			Unfolding in Gdmcl					Yes; centrifugation was performed to remove aggregates before analysis								Refolding yields were normalized based on the activity of non-denatured protein															No
2. Nature com; 15934; Hays et al;2017				GroEL		PepQ	E.coli	% of protein refolded vs time				0.82				60 min	Yes			acid denatured					Yes; centrifugation was performed to remove aggregates before analysis								Refolding yields were normalized based on the activity of non-denatured protein															No
3. Nature com by Ulrich Hartl;2020;11:365				HSP70/DnaK		Luciferase	Firefly	% of protein activity recovered vs time				0.88				600 min	Yes			Unfolding in Gdmcl					Yes; centrifugation was performed to remove aggregates before analysis								Refolding yields were normalized based on the activity of non-denatured protein															No
4. Jacob et al. EMBO; 2004, 23, 160-168.				HSP33		Luciferase	Firefly	% of protein activity recovered vs time				0.54				180 min	Yes			Unfolding in Gdmcl					Yes; centrifugation was performed to remove aggregates before analysis								Refolding yields were normalized based on the activity of non-denatured protein															No
5. Hartl et al. Nature;vol 356; 1992.				DnaK/DnaJ		Rhodanese	Bovine mitochondria	% of protein activity recovered vs time				0.72				150 min	Yes			Unfolding in Gdmcl					Yes; centrifugation was performed to remove aggregates before analysis								Refolding yields were normalized based on the activity of non-denatured protein								Mixture of							No
				GroEL																																					chpaerones
				GrpE																																					still no 100%
																																									activity
6. Cell;vol 100;561-573;2000;Horwich et al				GroEL		malate	pig heart mitochondrial	% of protein refolded vs time				0.7				30 min	Partially			Unfolding in Gdmcl						Yes, SDS PAGE was peroformed							Refolding yields were normalized based on the activity of non-denatured protein															No
						dehydrogenase
						(MDH)
7. PNAS;vol 107;No 3;2010;Bardwell et al				Hdea		MDH	porcine mitochondrial	% of protein activity recovered vs time				0.47				160 min	Yes			acid denatured					Yes; centrifugation was performed to remove aggregates before analysis								Refolding yields were normalized based on the activity of non-denatured protein															No
8. Molecular cell 2018, 70, 545-552.e549.				HSP70, HSP90		Luciferase	Firefly	% of protein refolded vs time				0.79				50 min	Yes			thermal denaturation					Yes; centrifugation was performed to remove aggregates before analysis								Refolding yields were normalized based on the activity of non-denatured protein															Yes
																																									Mixture of
																																									chaperones, still
																																									no 100% activity
9. Itoh et al. Scientific report; 2017;7:16931				HSP60/GroEL		rhodanese	E.coli	% of protein refolded vs time				0.77				60 min	Yes			acid denatured					Yes; SDS PAGE was performed								Refolding yields were normalized based on the activity of non-denatured protein															No
10. Eur.J.Biochem;268;2001;Rimler et al				mt-cpn60 (GroEL)		MDH	pig heart	% of protein activity recovered vs time				0.71				50 min	Yes			urea denatured					Not mentioned								Refolding yields were normalized based on the activity of non-denatured protein															No
11. Cell;172;2018;Hartl et al				GroEL		Rho and	E.coli	% of protein activity recovered vs time				0.92				5 min	Yes			Unfolding in Gdmcl					Yes; centrifugation was performed to remove aggregates before analysis								Refolding yields were normalized based on the activity of non-denatured protein															Yes
						MDH and
						Dihydrodipicolinate
						synthase
12. Protein science;363-369;1992;Lorimer				GroEL		Rubisco	R.rubrum	% of protein activity recovered vs time				0.78				540 min	Yes			Unfolding in Gdmcl					Yes; centrifugation was performed to remove aggregates before analysis								Refolding yields were normalized based on the activity of non-denatured protein															No
13. Biochem;1990;29;5665-5671;Lorimer et al				GroEL		Rubisco	R.rubrum	% of protein activity recovered vs time				0.3				40 min	Partially			Unfolding in Gdmcl					Yes; centrifugation was performed to remove aggregates before analysis								Refolding yields were normalized based on the activity of non-denatured protein															No
14. J biol chem;11829-11835;2000;Lorimer				cpn60 (GroEL)		Rubisco	R.rubrum	% of protein refolded vs time				0.85				40 min	Yes			acid denatured					Yes; centrifugation was performed to remove aggregates before analysis								Refolding yields were normalized based on the activity of non-denatured protein															No
15. Minami et al. Genes to Cell, 4, 721–729, 1999				HSP90		Luciferase	Firefly	% of protein activity recovered vs time				0.58				60 min	Yes			Unfolding in Gdmcl					Yes; centrifugation was performed to remove aggregates before analysis								Refolding yields were normalized based on the activity of non-denatured protein															No
16. Hays et al; J.Biol.Chem;2008;283;32003				GroEL		Rubisco	R.rubrum	% of protein activity recovered vs time				0.88				60 min	Yes			Urea denatured					Yes; centrifugation was performed to remove aggregates before analysis								Refolding yields were normalized based on the activity of non-denatured protein															No
17. Hays et al; Molecular Cell;2004.16;23-34				GroEL		Rubisco	R.rubrum	% of protein activity recovered vs time				0.78				120 min	Yes			Urea denatured					Yes; centrifugation was performed to remove aggregates before analysis								Refolding yields were normalized based on the activity of non-denatured protein															No
18. Vandenbroeck et al;Eur J biochem 251				GroEL		Interferon-	porcine	% of protein refolded vs time				0.8				80 min	Yes			thermal denaturation					Yes; centrifugation was performed to remove aggregates before analysis								Refolding yields were normalized based on the activity of non-denatured protein															Yes
						gamma
19. Morimoto et al. EMBO; 1996;15;				HSP70/DnaK		Galactosidase	E.coli	% of protein activity recovered vs time																	Yes; centrifugation was performed to remove aggregates before analysis								Refolding yields were normalized based on the activity of non-denatured protein															Yes
2969-2979												0.43				400 min	Partially			Unfolding in Gdmcl
20. Horwich et al. EMBO J. 2003, 22,				GroEL		Rubisco	R.rubrum	% of protein activity recovered vs time				0.82			160 min	60 min	Yes			Unfolding in Gdmcl				Yes; centrifugation was performed to remove aggregates before analysis									Refolding yields were normalized based on the activity of non-denatured protein															No
3220-3230
21. Hartl et al. J.Mol.Biol (2014);426;				GroEL		Maltose Binding	E.coli	% of protein activity recovered vs time				0.79				220 min	Yes		Gdmcl	Urea denatured					Yes; SDS PAGE was performed								Refolding yields were normalized based on the activity of non-denatured protein															Yes
2739-2754						protein
22. Nakamoto;Biosci.Biotechnol.74.2010.				GroEL		MDH	porcine mitochondrial	% of protein activity recovered vs time				0.83				240 min	Yes			thermal denaturation				Yes; centrifugation was performed to remove aggregates before analysis									Refolding yields were normalized based on the activity of non-denatured protein															No
2273-2280
23. Hartl et al. Nature. 1991, 352, 36-42				GroEL		Rhodanese	Bovine mitochondrial	% of protein activity recovered vs time				0.72				100 min	Yes			Unfolding in Gdmcl				Yes; centrifugation was performed to remove aggregates before analysis									Refolding yields were normalized based on the activity of non-denatured protein															No
24. Frontiers in molecular bioscience				HSP70 (DnaK)		luciferase	firefly	% of protein activity recovered vs time				0.59			30 min		Partially			thermal denaturation				Yes; centrifugation was performed to remove aggregates before analysis									Refolding yields were normalized based on the activity of non-denatured protein															No
Goloubinoff et al; 2015
25. Toft et al.Vol. 273, No. 6, pp. 3679–3686, 1998				HSP70 & HSP90		luciferase	firefly	% of protein refolded vs time				0.58				200 min	Yes			thermal denaturation				Yes; centrifugation was performed to remove aggregates before analysis									Refolding yields were normalized based on the activity of non-denatured protein															No
																																									Mixture of
																																									chaperones,
																																									still no 100%
																																									activity
